# A single-nucleus census of immune and non-immune cell types for the major immune organ systems of chicken

**DOI:** 10.1101/2024.08.05.606414

**Authors:** Elaina R. Sculley, Edward S. Ricemeyer, Rachel C. Carroll, John Driver, Jacqueline Smith, Jim Kaufman, Cari Hearn, Adam Balic, Paula Chen, Susan Lamont, Skyler Kramer, Yvonne Drechsler, Hans Cheng, Wesley C. Warren

## Abstract

In the avian host, comprehensively cataloging immune cell types, their transcriptome profiles, and varying molecular responses to pathogen challenges are necessary steps toward a better understanding of the interplay between genetics and disease resilience. We present a first nuclei atlas of immune cell types derived from the three main immune organs of layer chickens, including spleen, bursa, and thymus. In bursa we also present, an accounting of cell type activation with the bacterial toxin lipopolysaccharide (LPS). Our analysis includes 36,370 total nuclei and 16, 12, and 12 transcriptionally distinct clusters for spleen, bursa, and thymus, respectively. We discover nuclei molecular profiles that uniquely distinguish states of the transcriptome within cell type that could serve as new means to characterize avian immune subtypes. We further subcluster refined immune cell type classifications, specifically highlighting the transcriptomic diversity of B and T cell subtypes. In the bursa, inferred intercellular communication and signaling pathway enrichment analyses across immune and non-immune cell types demonstrate the unappreciated complexity of the B cell repertoire in a model mimicking systemic bacterial infection. This census of all cell types in both primary and one major secondary avian immune organ system, although preliminary, provides a first review of how nuclei transcribe numerous genes, known and unknown, a critical prerequisite for the study avian immunogenetics by cell type.
