## Supplemental Table 1 for "A single-nucleus census of immune and non-immune cell types for the major immune organ systems of chicken"

### Sheet: LPS Test Data
BAND #/COLOR	2020-06-03		2020-06-04	INJECT	TEMPERATURE
	WEIGHT	AVG WEIGHT	LPS AMT	START TIME	0	1HR 8:30AM	4HR 11:30AM	10HR 5:30PM	24HR 7:30AM
RED			0mg (150ul PBS)	07:30:00					6/5/20
15671	270.5				42.8	42.5	42.8	42.5	42.5
15672	321.3				42.9	42.6	43.0	42.8	42.6
15673	283.9	294.9			42.5	42.2	42.8	42.2	42.4
15675	303.8				42.5	42.6	43.1	42.7	42.5
BLACK			0.15mg (30ul)	07:35:00	42.68	42.48	42.93	42.55	42.50	AVERAGE
7096	313.8		200ul LPS + 800ul PBS		42.3	41.5	41.4	42.4	42.2
7097	315.2		150ul		42.9	41.8	41.6	42.6	42.4
7098	288.5	310.5			42.6	41.8	41.6	42.4	42.4
7099	347				42.6	41.9	41.3	42.2	42.3
7100	288.2				42.1	41.8	41.8	42.2	42.3
PURPLE			0.3mg (60ul)	07:40:00	42.50	41.76	41.54	42.36	42.32	AVERAGE
5596	308.7		350ul LPS + 1.4ml PBS		42.8	41.4	41.1	42.8	42.3
5597	347		300ul		42.6	41.9	41.1	42.8	42.1
5598	282.1	308			43.1	42.0	40.9	DIED
5599	332.9				42.9	42.2	41.4	42.6	42.9
5600	269.3				42.8	41.9	41.6	42.5	42.2	Brachial
GREEN			1.5mg (300ul)	07:50:00	42.84	41.88	41.22	42.68	42.38	AVERAGE
NB	341.4		Stock LPS		42.6	41.7	41.4	42.7	42.4
Red 15674	337.7				43.0	42.1	41.5	42.8	42.5
1949	275.8	314.9			42.9	41.9	42.2	42.6	42.5
1950	345.4				42.8	42.2	41.5	42.7	42.4
1974	274.2				42.8	41.9	41.5	43.1	42.6
		307.075			42.82	41.96	41.62	42.78	42.48	AVERAGE

### Sheet: LPS study data
NEG		Blood Draw
Wednesday	Weight	Temp @ 7:00	Time of Sample Collection
Bird 1	261.5	41.6	11:30:00
Bird 2	262.5	41.6	01:00:00
Bird 3	250	41.9	02:30:00
Bird 4	274.2	41.8	04:00:00
Bird 5	262.1	41.8	05:00:00
LPS				Blood Draw
Thursday	Weight	Start Temp @ 7:00	Time of Sample Collection	Temp @ 4hrs/11:00	Temp @ 1:45	Actual Sample Collection Time
Bird 1	257.4	42.4	01:45:00	41.1	41.6	6hrs 45min
Bird 2	248.7	42.6	02:20:00	41.6	42	7hrs 35min
Bird 3	283.7	42.5	03:00:00	41.5	41.3	8hrs 15min
Bird 4	282.8	42.6	03:45:00	41.7	41.7	9hrs
Bird 5	263	42.6	04:30:00	41.6	41.4	9hrs 45min
