## Supplemental Table 2 for "A single-nucleus census of immune and non-immune cell types for the major immune organ systems of chicken"

### Sheet: Suppl. Table 2
	Spleen	Bursa	Thymus
Sample metric	5	5	2
total # cells after filtering	10233	14923	11214
mean counts/cell	1166	2080	900
mean genes/cell	687	1153	561
min. genes cutoff	200	200	150
max. genes cutoff	2000	3000	1800
max. counts cutoff	5000	7000	4000
max. % mito cutoff	3	3	1
max. % ribo cutoff	5	5	2
