## Supplemental Table 5 for "A single-nucleus census of immune and non-immune cell types for the major immune organ systems of chicken"

### Sheet: Sheet1
Gene Set Name [# Genes (K)]	Description	# Genes in Overlap (k)	p-value	FDR q-value
Cluster 0 pre pro B
PID_HDAC_CLASSII_PATHWAY [34]	Signaling events mediated by HDAC Class II	4	6.78 e-7	2.57 e-3
KEGG_FC_GAMMA_R_MEDIATED_PHAGOCYTOSIS [96]	Fc gamma R-mediated phagocytosis	5	1.55 e-6	2.95 e-3
REACTOME_RNA_POLYMERASE_II_TRANSCRIPTI	RNA Polymerase II Transcription	13	4.19 e-6	4.58 e-3
PTION [1391]
KEGG_REGULATION_OF_ACTIN_CYTOSKELETON [213]	Regulation of actin cytoskeleton	6	4.83 e-6	4.58 e-3
REACTOME_TRANSCRIPTIONAL_REGULATION_BY	Transcriptional Regulation by MECP2	4	8.33 e-6	6.32 e-3
_BY_MECP2 [63]
BIOCARTA_CARM_ER_PATHWAY [26]	CARM1 and Regulation of the Estrogen Receptor	3	1.98 e-5	1.25 e-2
REACTOME_NOTCH_HLH_TRANSCRIPTION_PATHW	Notch-HLH transcription pathway	3	2.49 e-5	1.35 e-2
THWAY [28]
REACTOME_RHO_GTPASE_CYCLE [450]	RHO GTPase cycle	7	3.6 e-5	1.68 e-2
REACTOME_DISEASES_OF_MISMATCH_REPAIR_M	Diseases of Mismatch Repair (MMR)	2	3.99 e-5	1.68 e-2
R_MMR [5]
WP_P53_TRANSCRIPTIONAL_GENE_NETWORK [96]	p53 transcriptional gene network	4	4.41 e-5	1.68 e-2
Cluster 1 proliferating B
WP_CILIARY_LANDSCAPE [215]	Ciliary landscape	8	1.02 e-7	3.88 e-4
REACTOME_SIGNALING_BY_RECEPTOR_TYROSIN	Signaling by Receptor Tyrosine Kinases	10	1.21 e-6	1.78 e-3
SINE_KINASES [524]
WP_MECP2_AND_ASSOCIATED_RETT_SYNDROME [73]	MECP2 and associated Rett syndrome	5	1.41 e-6	1.78 e-3
PID_HDAC_CLASSII_PATHWAY [34]	Signaling events mediated by HDAC Class II	4	1.88 e-6	1.79 e-3
WP_SRF_AND_MIRS_IN_SMOOTH_MUSCLE_DIFFE	SRF and miRs in smooth muscle differentiation and proliferation	3	3.69 e-6	2.51 e-3
FFERENTIATION_AND_PROLIFERATION [12]
WP_EGF_EGFR_SIGNALING_PATHWAY [159]	EGF EGFR signaling pathway	6	3.96 e-6	2.51 e-3
PID_HES_HEY_PATHWAY [48]	Notch-mediated HES/HEY network	4	7.69 e-6	4.17 e-3
REACTOME_TOLL_LIKE_RECEPTOR_9_TLR9_CAS	Toll Like Receptor 9 (TLR9) Cascade	5	8.89 e-6	4.22 e-3
CASCADE [106]
REACTOME_RNA_POLYMERASE_II_TRANSCRIPTI	RNA Polymerase II Transcription	14	1.56 e-5	6.59 e-3
PTION [1391]
PID_AR_PATHWAY [61]	Coregulation of Androgen receptor activity	4	2.01 e-5	7.4 e-3
Cluster 2 B cells (1)
REACTOME_RNA_POLYMERASE_II_TRANSCRIPTI	RNA Polymerase II Transcription	14	4.58 e-7	1.74 e-3
PTION [1391]
REACTOME_CHROMATIN_MODIFYING_ENZYMES [272]	Chromatin modifying enzymes	7	1.08 e-6	2.05 e-3
PID_HES_HEY_PATHWAY [48]	Notch-mediated HES/HEY network	4	2.41 e-6	3.05 e-3
REACTOME_TRANSCRIPTIONAL_REGULATION_BY	Transcriptional Regulation by MECP2	4	7.23 e-6	6.86 e-3
_BY_MECP2 [63]
REACTOME_EARLY_SARS_COV_2_INFECTION_EV	Early SARS-CoV-2 Infection Events	3	5.24 e-5	3.98 e-2
_EVENTS [37]
WP_OSTEOBLAST_DIFFERENTIATION_AND_RELA	Osteoblast differentiation and related diseases	4	8.59 e-5	4.73 e-2
ELATED_DISEASES [118]
REACTOME_SUMOYLATION_OF_TRANSCRIPTION_	SUMOylation of transcription cofactors	3	8.84 e-5	4.73 e-2
ON_COFACTORS [44]
REACTOME_HEME_SIGNALING [48]	Heme signaling	3	1.15 e-4	4.73 e-2
REACTOME_INOSITOL_PHOSPHATE_METABOLISM [48]	Inositol phosphate metabolism	3	1.15 e-4	4.73 e-2
WP_TGF_BETA_SIGNALING_PATHWAY [132]	TGF beta signaling pathway	4	1.32 e-4	4.73 e-2
Cluster 7 B cells (2)
REACTOME_SIGNALING_BY_RECEPTOR_TYROSIN	Signaling by Receptor Tyrosine Kinases	14	3 e-10	1.14 e-6
SINE_KINASES [524]
REACTOME_DEVELOPMENTAL_BIOLOGY [1257]	Developmental Biology	18	1.55 e-8	2.94 e-5
PID_RAC1_REG_PATHWAY [38]	Regulation of RAC1 activity	5	7.49 e-8	9.48 e-5
WP_ONCOSTATIN_M_SIGNALING_PATHWAY [56]	Oncostatin M signaling pathway	5	5.48 e-7	5.2 e-4
REACTOME_NERVOUS_SYSTEM_DEVELOPMENT [580]	Nervous system development	11	8.03 e-7	5.94 e-4
REACTOME_SIGNALING_BY_RHO_GTPASES_MIRO	Signaling by Rho GTPases, Miro GTPases and RHOBTB3	12	9.63 e-7	5.94 e-4
IRO_GTPASES_AND_RHOBTB3 [720]
REACTOME_INFECTIOUS_DISEASE [1019]	Infectious disease	14	1.14 e-6	5.94 e-4
WP_AGE_RAGE_PATHWAY [66]	AGE RAGE pathway	5	1.25 e-6	5.94 e-4
WP_RAC1_PAK1_P38_MMP2_PATHWAY [68]	RAC1 PAK1 p38 MMP2 pathway	5	1.45 e-6	6.13 e-4
WP_T_CELL_RECEPTOR_SIGNALING_PATHWAY [75]	T cell receptor signaling pathway	5	2.37 e-6	9 e-4
Cluster 8 fibroblasts
WP_DEVELOPMENT_OF_URETERIC_COLLECTION_	Development of ureteric collection system	4	7.1 e-7	2.7 e-3
REACTOME_METABOLISM_OF_LIPIDS [746]	Metabolism of lipids	8	2 e-6	3.79 e-3
Cluster 10 basal epithelial
REACTOME_RHO_GTPASE_CYCLE [450]	RHO GTPase cycle	12	6.09 e-9	2.31 e-5
REACTOME_SIGNALING_BY_RHO_GTPASES_MIRO	Signaling by Rho GTPases, Miro GTPases and RHOBTB3	14	1.7 e-8	3.23 e-5
REACTOME_RHOA_GTPASE_CYCLE [149]	RHOA GTPase cycle	7	2.33 e-7	2.95 e-4
REACTOME_RAC1_GTPASE_CYCLE [184]	RAC1 GTPase cycle	6	1.43 e-5	1.36 e-2
REACTOME_RHOB_GTPASE_CYCLE [70]	RHOB GTPase cycle	4	4.7 e-5	3.57 e-2
WP_SULINDAC_METABOLIC_PATHWAY [5]	Sulindac metabolic pathway	2	7.78 e-5	4.5 e-2
REACTOME_LAMININ_INTERACTIONS [30]	Laminin interactions	3	8.3 e-5	4.5 e-2
